# Quantitative benzimidazole resistance and fitness effects of parasitic nematode beta-tubulin alleles

**DOI:** 10.1101/2020.07.07.191866

**Authors:** Clayton M. Dilks, Steffen R. Hahnel, Qicong Sheng, Lijiang Long, Patrick T. McGrath, Erik C. Andersen

## Abstract

Infections by parasitic nematodes inflict a huge burden on the health of humans and livestock throughout the world. Anthelmintic drugs are the first line of defense against these infections. Unfortunately, resistance to these drugs is rampant and continues to spread. To improve treatment strategies, we must understand the genetics and molecular mechanisms that underlie resistance. Studies of the fungus *Aspergillus nidulans* and the free-living nematode *Caenorhabditis elegans* discovered that a beta-tubulin gene is mutated in benzimidazole (BZ) resistant strains. In parasitic nematode populations, three canonical beta-tubulin alleles, F200Y, E198A, and F167Y, have long been correlated with resistance. Additionally, improvements in sequencing technologies have identified new alleles - E198V, E198L, E198K, E198I, and E198Stop - also correlated with BZ resistance. However, none of these alleles have been proven to cause resistance. To empirically demonstrate this point, we independently introduced the three canonical alleles as well as two of the newly identified alleles, E198V and E198L, into the BZ susceptible *C. elegans* N2 genetic background. These genome-edited strains were exposed to both albendazole and fenbendazole to quantitatively measure animal responses to BZs. We used a range of doses for each BZ compound to define response curves and found that all five of the alleles conferred resistance to BZ compounds equal to a loss of the entire beta-tubulin gene. These results prove that the parasite beta-tubulin alleles cause resistance. The E198V allele is found at low frequencies in natural parasite populations, suggesting that it could affect fitness. We performed competitive fitness assays and demonstrated that the E198V allele reduces animal health, supporting the hypothesis that this allele is less fit in field populations. Overall, we present a powerful platform to quantitatively assess anthelmintic resistance and effects of specific resistance alleles on organismal fitness in the presence or absence of the drug.

**Highlights:**

- All three canonical parasitic nematode beta-tubulin alleles (F167Y, E198A, F200Y) and two newly identified alleles (E198V, E198L) confer equal levels of benzimidazole resistance in a defined genetic background using single-generation, high-replication drug response assays.
- Beta-tubulin variants are strongly selected in albendazole conditions in multigenerational competitive fitness assays, but these alleles confer different levels of benzimidazole resistance over time.
- Only the E198V allele confers a fitness cost in control (non-benzimidazole) conditions as compared to all other tested beta-tubulin alleles, suggesting that this intermediate allele might only be found in field populations at low frequency because it causes reduced fitness.

**Graphical Abstract:** 
