## Supplemental table 2 for "Quantitative benzimidazole resistance and fitness effects of parasitic nematode beta-tubulin alleles"

oligo_Name	sequence	description
oECA1297	CATTGAGTTGTCCTGGGAAGC	F200Y,E198A/L/V confirmation primer
oECA1298	TGGAGGAGGAACTGGATCTG	F200Y,E198A/L/V confirmation primer
oECA1299	GCTTGAGGGTTCTGAAGCAG	F167Y confirmation primer
oECA1300	CCAGGAACCATGGATTCTGTC	F167Y confirmation primer
oECA1301	TGGAGCACGTTTCCAGCAAC	ben-1 deletion confirmation primer
oECA1302	ATTCGCGCTCTATAGCAACCA	ben-1 deletion confirmation primer
crECA37	CACTTGAACTTCAATACGGCAAGATGAGAATGACTGGAAACCGTACCGCATGCGGTGCCTATGGTAGCGGAGCTTCACATGGCTTCAGACCAACAGCCTAT	dpy-10 repair oligo
crECA38	GCUACCAUAGGCACCACGAG	dpy-10 crispr guide
crECA39	GUCAAUGCAGAAAGUCUCAU	F200Y,E198A/L/V crispr guide
crECA41	AAACTAATAATTAAAATTCAGGTCTCGGACACAGTCGTCGAGCCATACAACGCTACTCTTTCTGTCCACCAGCTCGTTGAAAATACgGATGAGACTTaCTGCATTGACAACGAGGCTCTTTATGATA	F200Y repair oligo
crECA42	AAACTAATAATTAAAATTCAGGTCTCGGACACAGTCGTCGAGCCATACAACGCTACTCTTTCTGTCCACCAGCTCGTTGAAAATACgGATGcaACTTTCTGCATTGACAACGAGGCTCTTTATGATA	E198A repair oligo
crECA44	AGATCGACGAGAACAGCGCG	ben-1 deletion crispr guide
crECA45	CAGGTACTATTATGGAGACG	ben-1 deletion crispr guide
crECA65	UAGAAUUAUGAGUUCUUUCU	F167Y crispr guide
crECA71	CGACTGTGTCCGAGACCTGAATTTTAATTATTAGTTTTAAAATATTCATTAAATTCAATTAATCCAACCTTTGGCGACGGAACAACAGAGtAAGAGCTCATAATTCTATCTGGATACTCTTCACGGA	F167Y repair oligo
crECA104	AAACTAATAATTAAAATTCAGGTCTCGGACACAGTCGTCGAGCCATACAACGCTACTCTTTCTGTCCACCAGCTCGTTGAAAATACgGATctGACTTTCTGCATTGACAACGAGGCTCTTTATGATA	E198L repair oligo
crECA105	AAACTAATAATTAAAATTCAGGTCTCGGACACAGTCGTCGAGCCATACAACGCTACTCTTTCTGTCCACCAGCTCGTTGAAAATACgGATGtcACTTTCTGCATTGACAACGAGGCTCTTTATGATA	E198V repair oligo
