## Supplemental table 1 for "Quantitative benzimidazole resistance and fitness effects of parasitic nematode beta-tubulin alleles"

ECA_designation	Genetic_background	ean_designation	allele	nt_changes	confirmation_primers	restriction_site	crispr_guide	repair_oligo
ECA882	N2	ean64	ben-1(deletion)	deletion exons 2-4	oECA1301, oECA 1302	NA	crECA44,crECA45	NA
ECA919	N2	ean100	F200Y	599 T>A, 588 C > G	oECA1297 oECA1298	BtsCI	crECA39	crECA41
ECA920	N2	ean101	F200Y	599 T>A, 588 C > G	oECA1297, oECA1298	BtsCI	crECA39	crECA41
ECA1075	N2	ean143	F167Y	504 G>T, 500 T>A, 495 T>C	oECA1299, oECA1300	SacI	crECA65	crECA71
ECA1076	N2	ean144	F167Y	504 G>T, 500 T>A, 495 T>C	oECA1299, oECA1300	SacI	crECA65	crECA71
ECA1081	N2	ean149	E198A	588 C>G, 593 A>C, 594 G>A	oECA1297, oECA1298	BtsCI	crECA39	crECA42
ECA1082	N2	ean150	E198A	588 C>G, 593 A>C, 594 G>A	oECA1297, oECA1298	BtsCI	crECA39	crECA42
ECA1325	N2	ean201	E198L	588 C>G, 593 A>C, 594 G>T	oECA1297, oECA1298	Hpy188I	crECA39	crECA104
ECA1326	N2	ean202	E198L	589 C>G, 593 A>C, 594 G>T	oECA1297, oECA1298	Hpy188I	crECA39	crECA104
ECA1327	N2	ean203	E198V	588 C>G, 593 A >T, 594 G>C	oECA1297, oECA1298	BtsCI	crECA39	crECA105
ECA1328	N2	ean204	E198V	588 C>G, 593 A >T, 594 G>C	oECA1297, oECA1298	BtsCI	crECA39	crECA105
PTM229	N2	kah81	dpy-10 barcoded strain
